# Integration of clinical and T-cell immune profiling to predict early response to CD3xBCMA bispecific antibody immunotherapy in Multiple Myeloma

**DOI:** 10.64898/2026.08.17.743749

**Authors:** Nicolas Deredec, Lisa Aziez, Ismael Boussaid, Justine Decroocq, Axelle Guedon, Margaux Michot, Cyril Catelain, Dorothée Selimoglu-Buet, Ahmadreza Arbab, Cécile Alanio, Olivier Kosmider, Lise Willems, Michaela Fontenay, Patricia Franchi, Rudy Birsen, Nicolas Chapuis, Didier Bouscary, Marguerite Vignon, Yannick Simoni

## Abstract

The emergence of bispecific antibodies (BsAbs) targeting T cells (CD3^+^) and tumor plasma B cells (BCMA^+^) has provided a new therapeutic option for patients with relapsed/refractory multiple myeloma cancer. However, responses to CD3×BCMA BsAb therapy remain heterogeneous, and treatment is associated with frequent immune-related adverse events. Although baseline immune characteristics have been associated with clinical outcomes, little is known about the early immune dynamics induced by this therapy. Here, we investigated whether longitudinal clinical monitoring and high-dimensional profiling of blood circulating T cells could identify early biomarkers of response or toxicity during treatment. Our results indicate that all treated patients exhibit an early depletion of circulating T cells associated with T-cell activation within the first two weeks. Integration of clinical and immunological parameters using Factorial Analysis of Mixed Data (FAMD) identified immune features associated with treatment outcome. Responders had lower plasma soluble BCMA concentrations, fewer bone lesions, higher circulating lymphocyte counts at baseline. During the first days of treatment, responders exhibited a more pronounced increase in plasma CXCL10 levels, associated with a greater decrease in T lymphocyte counts. Overall, our findings suggest that integrating clinical and immune parameters measured during the first days of treatment may enable early patient stratification and support the development of a predictive score to identify patients with multiple myeloma who are most likely to benefit from CD3×BCMA BsAb therapy.

**Graphical Abstract:** 

**Highlights:**

- Integrated clinical and blood T-cell immune profiling using FAMD enables patient stratification following CD3xBCMA BsAb therapy.
- T-cell immune activation occurs predominantly within the first two weeks of therapy.
- First-week clinical and immune parameters identify patients most likely to benefit from therapy.
- High CXCL10 levels, a profound early decline in circulating T cells, low sBCMA levels, and fewer bone lesions are candidate predictive markers of treatment response.
