## Supplementary material for "Integration of clinical and T-cell immune profiling to predict early response to CD3xBCMA bispecific antibody immunotherapy in Multiple Myeloma": Supp Table1

### Sheet: Original cohort
Table 1-Clinical data
Variable	CD3xBCMA Cohort
n	14
Sex, M/F (%)	50.0/50.0
Age, mean (± SD)	69.4 (± 9.7) years
Treatment, Teclistamab/Elranatamab (%)	64.3/35.7
Prior treatment
Number of previous treatment lines, mean (± SD)	6.1 (± 2.6)
Autograft (%)	85.7
Extra-medulary lesions (%) n.a, n (%)	46.2 1 (7.1)
More than 3 bone lesions (%)	50
High cytogenetic risk (%)	57.1
After treatment
Clinical response at 1 month (%)	71.4
Viral infection (%)	57.1
CRS (%)	57.1
Anti-IL6R (%)	21.4

### Sheet: Extended cohort
Table 1-Clinical data
Variable	CD3xBCMA Cohort
n	47
Sex, M/F (%)	55.3/44.7
Age, mean (± SD)	68.8 (± 10.0) years
Treatment, Teclistamab/Elranatamab (%)	76.6/23.4
Prior treatment
Number of previous treatment lines, mean (± SD)	4.9 (± 2.1)
After treatment
Clinical response at 1 month (%)	76.6
CRS (%)	61.7
