## Supplementary material for "Integration of clinical and T-cell immune profiling to predict early response to CD3xBCMA bispecific antibody immunotherapy in Multiple Myeloma": Supp Table3

### Sheet: CyTOF antibodies panel
CyTOF Antibodies Panel
MASS CYTOMETRY
Metal	Antibody	Clone
89Y	CD45	HI30		*selected for UMAP analysis
106Cd	/	/
110Cd	/	/
111Cd	/	/
112Cd	CD45RA*	HI100
114Cd	/	/
115In	CD57*	HNK-1
116Cd	/	/
140Ce	HLA-ABC*	W6-32
141Pr	CD47*	CC2C6
142Nd	CD56*	HCD56
143Nd	Perforin*	B-D48
144Nd	CD3	UCHT1
145Nd	CD69*	FN50
146Nd	CD8	SK1
147Sm	CD4	SK3
148Nd	CD45RO*	UCHL1
149Sm	NKG2C*	REA205
150Nd	Granzyme B*	CLB-GB11
151Eu	TCRgd	5A6.E9
152Sm	CD38*	HIT2
153Eu	NKG2D*	1D11
154Sm	KLRG1*	13F12F2
155Gd	CD158e*	DX9
156Gd	TIGIT*	741182
157Gd	Granzyme K	GM6C3
158Gd	2B4*	C1.7
159Tb	TIM3*	F38-2E2
160Gd	PD-1*	EH12.2H7
161Dy	CD226*	DNAM-1
162Dy	CD161*	HP-3G10
163Dy	CD85j	GHI/75
164Dy	KIR3DL1*	DX27
165Ho	OX40*	Ber-ACT35
166Er	HLA-DR*	L243
167Er	CD127*	A019D5
168Er	CCR7*	150503
169Tm	CD25*	M-A251
170Er	Granzyme A*	CB9
171Yb	KIR2DL1*	143211
172Yb	Va7.2TCR	3C10
173Yb	NKG2A*	Z199
174Yb	CD158f	UP-R1
175Lu	CD19	HIB19
176Yb	CD39*	A1
191/193Ir	DNA
195Pt	Cisplatin (Live/Dead)
209Bi	/	/

### Sheet: CyTOF antibodies stimulation pa
CyTOF Antibodies Panel
MASS CYTOMETRY
Metal	Antibody	Clone
89Y	/	/
106Cd	CD4	SK3
110Cd	CD45	HI30
111Cd	HLA-DR	L243
112Cd	CD8	SK1
114Cd	CD14	W6-32
115In	/	/
116Cd	CD19	HIB19
140Ce	/	/
141Pr	CD103	Ber-ACT8
142Nd	CD56	HCD56
143Nd	Perforin	B-D48
144Nd	CD3	UCHT1
145Nd	CD69	FN50
146Nd	CD33	WM53
147Sm	/	/
148Nd	/	/
149Sm	Granzyme H	Polyclonal (R&D AF1377H)
150Nd	Granzyme B	CLB-GB11
151Eu	TCRgd	5A6.E9
152Sm	anti-PE (Granzyme M-PE)	PE001 (4B2G4)
153Eu	KLRG1	13F12F2
154Sm	TNFa	Mab11
155Gd	/	/
156Gd	/	/
157Gd	CD38	HIT2
158Gd	2B4	C1.7
159Tb	IFNg	S5/1
160Gd	PD-1	EH12.2H7
161Dy	IL-17	BL168
162Dy	/	/
163Dy	/	/
164Dy	/	/
165Ho	/	/
166Er	/	/
167Er	IL-2	MQ1-17H12
168Er	IL-8	E8N1
169Tm	/	/
170Er	Granzyme A	CB9
171Yb	IL-4	PM4-25D2
172Yb	IL-6	MQ2-13A5
173Yb	GM-CSF	BVD2-21C11
174Yb	Granzyme K	GM6C3
175Lu	/	/
176Yb	CD39	A1
191/193Ir	DNA
195Pt	Cisplatin (Live/Dead)
209Bi	/	/
